# Somatic mutation rates scale with lifespan across mammals

**DOI:** 10.1101/2021.08.19.456982

**Authors:** Alex Cagan, Adrian Baez-Ortega, Natalia Brzozowska, Federico Abascal, Tim H. H. Coorens, Mathijs A. Sanders, Andrew R. J. Lawson, Luke M. R. Harvey, Shriram Bhosle, David Jones, Raul E. Alcantara, Timothy M. Butler, Yvette Hooks, Kirsty Roberts, Elizabeth Anderson, Sharna Lunn, Edmund Flach, Simon Spiro, Inez Januszczak, Ethan Wrigglesworth, Hannah Jenkins, Tilly Dallas, Nic Masters, Matthew W. Perkins, Robert Deaville, Megan Druce, Ruzhica Bogeska, Michael D. Milsom, Björn Neumann, Frank Gorman, Fernando Constantino-Casas, Laura Peachey, Diana Bochynska, Ewan St. John Smith, Moritz Gerstung, Peter J. Campbell, Elizabeth P. Murchison, Michael R. Stratton, Iñigo Martincorena

## Abstract

The rates and patterns of somatic mutation in normal tissues are largely unknown outside of humans. Comparative analyses can shed light on the diversity of mutagenesis across species and on long-standing hypotheses regarding the evolution of somatic mutation rates and their role in cancer and ageing. Here, we used whole-genome sequencing of 208 intestinal crypts from 56 individuals to study the landscape of somatic mutation across 16 mammalian species. We found somatic mutagenesis to be dominated by seemingly endogenous mutational processes in all species, including 5-methylcytosine deamination and oxidative damage. With some differences, mutational signatures in other species resembled those described in humans, although the relative contribution of each signature varied across species. Remarkably, the somatic mutation rate per year varied greatly across species and exhibited a strong inverse relationship with species lifespan, with no other life-history trait studied displaying a comparable association. Despite widely different life histories among the species surveyed, including ∼30-fold variation in lifespan and ∼40,000-fold variation in body mass, the somatic mutation burden at the end of lifespan varied only by a factor of ∼3. These data unveil common mutational processes across mammals and suggest that somatic mutation rates are evolutionarily constrained and may be a contributing factor in ageing.
