## Supplementary Table 1 for "Somatic mutation rates scale with lifespan across mammals"

### Sheet: Sheet1
Species (common name)	Species (scientific name)	Number of individuals	Number of colonic crypts sequenced	Age range (years)	Source
African lion	Panthera leo	1	4	18.4493	Zoological Society of London
Black-and-white colobus monkey	Colobus guerenza kikuyensis	1	5	13.9992	Zoological Society of London
Domestic cat	Felis catus	3	9	6-9.6	University of Cambridge, Department of Veterinary Medicine
Domestic cow	Bos taurus	4	17	6.00-9.99	University of Cambridge, Department of Veterinary Medicine
Domestic dog	Canis lupus familiaris	3	11	4.99-11.99	University of Cambridge, Department of Veterinary Medicine
Domestic horse	Equus ferus caballus	1	3	11.9863	University of Cambridge, Department of Veterinary Medicine
Domestic rabbit (New Zealand White)	Oryctolagus cuniculus	4	17	2.63-5.08	Envigo
Ferret	Mustela putorius furo	1	5	7.99	Zoological Society of London
Harbour porpoise	Phocoena phocoena	1	2	NA	Cetacean Strandings Investigation Programme
Human	Homo sapiens	8	28	13-71	Wellcome Sanger Institute (Lee-Six et al. 2019)
Laboratory mouse (C57BL/6-Ly5.1)	Mus musculus	12	43	0.61-1.99	German Cancer Research Centre (DKFZ)
Laboratory rat (Sprague Dawley)	Rattus norvegicus	7	31	0.33-1.82	Wellcome Trust-MRC Cambridge Stem Cell Institute
Naked mole-rat	Heterocephalus glaber	4	11	1.40-7.27	University of Cambridge, Department of Pharmacology
Przewalski's horse	Equus ferus przewalskii	1	5	19.0055	Zoological Society of London
Reticulated giraffe	Giraffa camelopardalis reticulata	1	4	15.9562	Zoological Society of London
Ring-tailed lemur	Lemur catta	2	6	26.689	Zoological Society of London
Siberian tiger	Panthera tigris tigris	1	5	15.9562	Zoological Society of London
Sumatran tiger	Panthera tigris sondaica	1	2	10.4994	Zoological Society of London
Total		56	208
