## Supplementary Table 2 for "Somatic mutation rates scale with lifespan across mammals"

### Sheet: 2020-01-11_Suppl_Table_B
Sample (crypt)	Individual	Species	Matched normal sample	Matched normal type	Median sequencing depth
CGKD0001c_lo0001	CGKD0001	Black-and-white colobus	CGKD0001b	Skin	35
CGKD0001c_lo0003	CGKD0001	Black-and-white colobus	CGKD0001b	Skin	37
CGKD0001c_lo0006	CGKD0001	Black-and-white colobus	CGKD0001b	Skin	40
CGKD0001c_lo0010	CGKD0001	Black-and-white colobus	CGKD0001b	Skin	40
CGKD0001c_lo0014	CGKD0001	Black-and-white colobus	CGKD0001b	Skin	37
CATD0001b_lo0004	CATD0001	Cat	CATD0001b_lo0015	Smooth muscle	61
CATD0001b_lo0012	CATD0001	Cat	CATD0001b_lo0015	Smooth muscle	48
CATD0001b_lo0013	CATD0001	Cat	CATD0001b_lo0015	Smooth muscle	34
CATD0002b_lo0001	CATD0002	Cat	CATD0002b_lo0015	Smooth muscle	36
CATD0002b_lo0003	CATD0002	Cat	CATD0002b_lo0015	Smooth muscle	45
CATD0002b_lo0007	CATD0002	Cat	CATD0002b_lo0015	Smooth muscle	44
CATD0002b_lo0011	CATD0002	Cat	CATD0002b_lo0015	Smooth muscle	43
CATD0003b_lo0001	CATD0003	Cat	CATD0003b_lo0004	Smooth muscle	46
CATD0003b_lo0004	CATD0003	Cat	CATD0003b_lo0001	Smooth muscle	40
BTAUD0005b_lo0003	BTAUD0005	Cow	BTAUD0005b_lo0010	Smooth muscle	44
BTAUD0005b_lo0005	BTAUD0005	Cow	BTAUD0005b_lo0010	Smooth muscle	43
BTAUD0005b_lo0009	BTAUD0005	Cow	BTAUD0005b_lo0010	Smooth muscle	43
BTAUD0006b_lo0005	BTAUD0006	Cow	BTAUD0006d	Skin	35
BTAUD0006b_lo0006	BTAUD0006	Cow	BTAUD0006d	Skin	36
BTAUD0006b_lo0009	BTAUD0006	Cow	BTAUD0006d	Skin	34
BTAUD0006b_lo0011	BTAUD0006	Cow	BTAUD0006d	Skin	38
BTAUD0006b_lo0015	BTAUD0006	Cow	BTAUD0006d	Skin	35
BTAUD0008b_lo0003	BTAUD0008	Cow	BTAUD0008d	Skin	37
BTAUD0008b_lo0009	BTAUD0008	Cow	BTAUD0008d	Skin	33
BTAUD0008b_lo0011	BTAUD0008	Cow	BTAUD0008d	Skin	34
BTAUD0008b_lo0012	BTAUD0008	Cow	BTAUD0008d	Skin	36
BTAUD0009b_lo0001	BTAUD0009	Cow	BTAUD0009d	Skin	38
BTAUD0009b_lo0003	BTAUD0009	Cow	BTAUD0009d	Skin	36
BTAUD0009b_lo0005	BTAUD0009	Cow	BTAUD0009d	Skin	38
BTAUD0009b_lo0010	BTAUD0009	Cow	BTAUD0009d	Skin	36
BTAUD0009b_lo0015	BTAUD0009	Cow	BTAUD0009d	Skin	40
DD0103b_lo0005	DD0103	Dog	DD0103b_lo0034	Smooth muscle	56
DD0103b_lo0009	DD0103	Dog	DD0103b_lo0034	Smooth muscle	48
DD0103b_lo0020	DD0103	Dog	DD0103b_lo0034	Smooth muscle	51
DD0103b_lo0026	DD0103	Dog	DD0103b_lo0034	Smooth muscle	48
DD0103b_lo0031	DD0103	Dog	DD0103b_lo0034	Smooth muscle	57
DD0139b_lo0010	DD0139	Dog	DD0139b_lo0016	Smooth muscle	47
DD0139b_lo0012	DD0139	Dog	DD0139b_lo0016	Smooth muscle	52
DD0140b_lo0001	DD0140	Dog	DD0140b_lo0016	Smooth muscle	56
DD0140b_lo0004	DD0140	Dog	DD0140b_lo0016	Smooth muscle	55
DD0140b_lo0007	DD0140	Dog	DD0140b_lo0016	Smooth muscle	52
DD0140b_lo0011	DD0140	Dog	DD0140b_lo0016	Smooth muscle	56
FERRD0001b_lo0001	FERRD0001	Ferret	FERRD0001b_lo0015	Smooth muscle	49
FERRD0001b_lo0002	FERRD0001	Ferret	FERRD0001b_lo0015	Smooth muscle	51
FERRD0001b_lo0006	FERRD0001	Ferret	FERRD0001b_lo0015	Smooth muscle	44
FERRD0001b_lo0012	FERRD0001	Ferret	FERRD0001b_lo0015	Smooth muscle	42
FERRD0001b_lo0013	FERRD0001	Ferret	FERRD0001b_lo0015	Smooth muscle	50
GIRRD0001c_lo0010	GIRRD0001	Giraffe	GIRRD0001b	Skin	44
GIRRD0001c_lo0011	GIRRD0001	Giraffe	GIRRD0001b	Skin	42
GIRRD0001c_lo0012	GIRRD0001	Giraffe	GIRRD0001b	Skin	39
GIRRD0001c_lo0013	GIRRD0001	Giraffe	GIRRD0001b	Skin	44
PORPD0001d_lo0004	PORPD0001	Harbour porpoise	PORPD0001d_lo0007	Smooth muscle	52
PORPD0001d_lo0005	PORPD0001	Harbour porpoise	PORPD0001d_lo0007	Smooth muscle	63
EQFPD0001b_lo0005	EQFPD0001	Horse	EQFPD0001b_lo0017	Smooth muscle	44
EQFPD0001b_lo0008	EQFPD0001	Horse	EQFPD0001b_lo0017	Smooth muscle	45
EQFPD0001b_lo0010	EQFPD0001	Horse	EQFPD0001b_lo0017	Smooth muscle	40
EQFPD0001b_lo0012	EQFPD0001	Horse	EQFPD0001b_lo0017	Smooth muscle	48
EQFPD0001b_lo0014	EQFPD0001	Horse	EQFPD0001b_lo0017	Smooth muscle	43
HD0107b_lo0006	HD0107	Horse	HD0107b_lo0014	Smooth muscle	48
HD0107b_lo0009	HD0107	Horse	HD0107b_lo0014	Smooth muscle	43
HD0107b_lo0011	HD0107	Horse	HD0107b_lo0014	Smooth muscle	44
PD34200a_c24	PD34200	Human	PD34200b	Skin	21
PD34200a_c31	PD34200	Human	PD34200b	Skin	21
PD34200a_c33	PD34200	Human	PD34200b	Skin	20
PD34200a_c42	PD34200	Human	PD34200b	Skin	20
PD34201a_c44	PD34201	Human	PD34201b	Skin	20
PD34201a_t22	PD34201	Human	PD34201b	Skin	20
PD34201a_t3	PD34201	Human	PD34201b	Skin	18
PD34201a_t35	PD34201	Human	PD34201b	Skin	22
PD34202a_s12	PD34202	Human	PD34202b	Blood	22
PD34202a_s15	PD34202	Human	PD34202b	Blood	24
PD34202a_s27	PD34202	Human	PD34202b	Blood	18
PD34202a_s31	PD34202	Human	PD34202b	Blood	20
PD34202a_s41	PD34202	Human	PD34202b	Blood	17
PD34202a_s43	PD34202	Human	PD34202b	Blood	21
PD36813ac15	PD36813	Human	PD36813ac2	Colonic crypt	25
PD36813ac4	PD36813	Human	PD36813ac2	Colonic crypt	39
PD36813ad17	PD36813	Human	PD36813ad2	Colonic crypt	30
PD36813ad8	PD36813	Human	PD36813ad2	Colonic crypt	21
PD36813ad9	PD36813	Human	PD36813ad2	Colonic crypt	22
PD36813x15	PD36813	Human	PD36813x7	Colonic crypt	23
PD36813x16	PD36813	Human	PD36813x7	Colonic crypt	23
PD37266b_lo0017	PD37266	Human	PD37266g	Skin	22
PD37266c_lo0016	PD37266	Human	PD37266g	Skin	25
PD37266e_lo0008	PD37266	Human	PD37266g	Skin	22
PD37590b_lo0018	PD37590	Human	PD37590b_lo0114	Colonic crypt	40
PD37590b_lo0090	PD37590	Human	PD37590b_lo0114	Colonic crypt	41
PD37590c_lo0019	PD37590	Human	PD37590b_lo0114	Colonic crypt	40
PD37590c_lo0021	PD37590	Human	PD37590b_lo0114	Colonic crypt	41
LIOND0001b_lo0001	LIOND0001	Lion	LIOND0001b_lo0014	Smooth muscle	55
LIOND0001b_lo0004	LIOND0001	Lion	LIOND0001b_lo0014	Smooth muscle	57
LIOND0001b_lo0009	LIOND0001	Lion	LIOND0001b_lo0014	Smooth muscle	44
LIOND0001b_lo0011	LIOND0001	Lion	LIOND0001b_lo0014	Smooth muscle	45
MD6255y_lo0001	MD6255	Mouse	MD6255x	Skin	40
MD6255y_lo0005	MD6255	Mouse	MD6255x	Skin	42
MD6255y_lo0007	MD6255	Mouse	MD6255x	Skin	46
MD6255y_lo0008	MD6255	Mouse	MD6255x	Skin	50
MD6256y_lo0005	MD6256	Mouse	MD6256x	Skin	43
MD6256y_lo0008	MD6256	Mouse	MD6256x	Skin	50
MD6257ab_lo0004	MD6257	Mouse	MD6257z	Skin	49
MD6257ab_lo0006	MD6257	Mouse	MD6257z	Skin	40
MD6257ab_lo0007	MD6257	Mouse	MD6257z	Skin	41
MD6257ab_lo0009	MD6257	Mouse	MD6257z	Skin	41
MD6257ab_lo0010	MD6257	Mouse	MD6257z	Skin	45
MD6258ab_lo0003	MD6258	Mouse	MD6258z	Skin	42
MD6258ab_lo0006	MD6258	Mouse	MD6258z	Skin	44
MD6259w_lo0002	MD6259	Mouse	MD6259v	Skin	41
MD6259w_lo0004	MD6259	Mouse	MD6259v	Skin	41
MD6259w_lo0006	MD6259	Mouse	MD6259v	Skin	39
MD6259w_lo0007	MD6259	Mouse	MD6259v	Skin	45
MD6260ab_lo0004	MD6260	Mouse	MD6260z	Skin	50
MD6260ab_lo0010	MD6260	Mouse	MD6260z	Skin	46
MD6262ab_lo0001	MD6262	Mouse	MD6262z	Skin	49
MD6262ab_lo0003	MD6262	Mouse	MD6262z	Skin	45
MD6262ab_lo0005	MD6262	Mouse	MD6262z	Skin	41
MD6262ab_lo0006	MD6262	Mouse	MD6262z	Skin	46
MD6263ab_lo0001	MD6263	Mouse	MD6263z	Skin	42
MD6263ab_lo0002	MD6263	Mouse	MD6263z	Skin	40
MD6263ab_lo0005	MD6263	Mouse	MD6263z	Skin	43
MD6264o_lo0001	MD6264	Mouse	MD6264n	Skin	42
MD6264o_lo0009	MD6264	Mouse	MD6264n	Skin	43
MD6264o_lo0011	MD6264	Mouse	MD6264n	Skin	40
MD6264o_lo0013	MD6264	Mouse	MD6264n	Skin	35
MD6264o_lo0016	MD6264	Mouse	MD6264n	Skin	40
MD6265j_lo0005	MD6265	Mouse	MD6265i	Skin	37
MD6265j_lo0006	MD6265	Mouse	MD6265i	Skin	39
MD6265j_lo0013	MD6265	Mouse	MD6265i	Skin	43
MD6265j_lo0014	MD6265	Mouse	MD6265i	Skin	44
MD6266s_lo0001	MD6266	Mouse	MD6266r	Skin	42
MD6266s_lo0006	MD6266	Mouse	MD6266r	Skin	39
MD6266s_lo0008	MD6266	Mouse	MD6266r	Skin	43
MD6266s_lo0010	MD6266	Mouse	MD6266r	Skin	43
MD6267ab_lo0001	MD6267	Mouse	MD6267z	Skin	43
MD6267ab_lo0003	MD6267	Mouse	MD6267z	Skin	39
MD6267ab_lo0006	MD6267	Mouse	MD6267z	Skin	41
MD6267ab_lo0015	MD6267	Mouse	MD6267z	Skin	42
ND0001b_lo0006	ND0001	Naked mole-rat	ND0001c	Skin	47
ND0001b_lo0019	ND0001	Naked mole-rat	ND0001c	Skin	43
ND0001b_lo0022	ND0001	Naked mole-rat	ND0001c	Skin	39
ND0002b_lo0003	ND0002	Naked mole-rat	ND0002c	Skin	45
ND0003c_lo0003	ND0003	Naked mole-rat	ND0003b	Skin	44
ND0003c_lo0004	ND0003	Naked mole-rat	ND0003b	Skin	42
ND0003c_lo0011	ND0003	Naked mole-rat	ND0003b	Skin	55
ND0007d_lo0003	ND0007	Naked mole-rat	ND0007b	Skin	42
ND0007d_lo0007	ND0007	Naked mole-rat	ND0007b	Skin	53
ND0007d_lo0011	ND0007	Naked mole-rat	ND0007b	Skin	44
ND0007d_lo0016	ND0007	Naked mole-rat	ND0007b	Skin	46
RABBD0001c_lo0002	RABBD0001	Rabbit	RABBD0001c_lo0016	Smooth muscle	46
RABBD0001c_lo0003	RABBD0001	Rabbit	RABBD0001c_lo0016	Smooth muscle	44
RABBD0001c_lo0009	RABBD0001	Rabbit	RABBD0001c_lo0016	Smooth muscle	42
RABBD0001c_lo0012	RABBD0001	Rabbit	RABBD0001c_lo0016	Smooth muscle	43
RABBD0002c_lo0003	RABBD0002	Rabbit	RABBD0002c_lo0015	Smooth muscle	44
RABBD0002c_lo0006	RABBD0002	Rabbit	RABBD0002c_lo0015	Smooth muscle	42
RABBD0002c_lo0008	RABBD0002	Rabbit	RABBD0002c_lo0015	Smooth muscle	43
RABBD0002c_lo0011	RABBD0002	Rabbit	RABBD0002c_lo0015	Smooth muscle	46
RABBD0003c_lo0002	RABBD0003	Rabbit	RABBD0003c_lo0016	Smooth muscle	51
RABBD0003c_lo0004	RABBD0003	Rabbit	RABBD0003c_lo0016	Smooth muscle	45
RABBD0003c_lo0006	RABBD0003	Rabbit	RABBD0003c_lo0016	Smooth muscle	45
RABBD0003c_lo0011	RABBD0003	Rabbit	RABBD0003c_lo0016	Smooth muscle	49
RABBD0003c_lo0014	RABBD0003	Rabbit	RABBD0003c_lo0016	Smooth muscle	49
RABBD0004c_lo0001	RABBD0004	Rabbit	RABBD0004c_lo0015	Smooth muscle	47
RABBD0004c_lo0007	RABBD0004	Rabbit	RABBD0004c_lo0015	Smooth muscle	48
RABBD0004c_lo0009	RABBD0004	Rabbit	RABBD0004c_lo0015	Smooth muscle	44
RABBD0004c_lo0013	RABBD0004	Rabbit	RABBD0004c_lo0015	Smooth muscle	50
RD0050c_lo0001	RD0050	Rat	RD0050b	Skin	38
RD0050c_lo0004	RD0050	Rat	RD0050b	Skin	39
RD0050c_lo0009	RD0050	Rat	RD0050b	Skin	43
RD0050c_lo0014	RD0050	Rat	RD0050b	Skin	38
RD0050c_lo0015	RD0050	Rat	RD0050b	Skin	43
RD0054c_lo0001	RD0054	Rat	RD0054b	Skin	49
RD0054c_lo0004	RD0054	Rat	RD0054b	Skin	38
RD0054c_lo0007	RD0054	Rat	RD0054b	Skin	39
RD0054c_lo0010	RD0054	Rat	RD0054b	Skin	36
RD0054c_lo0011	RD0054	Rat	RD0054b	Skin	35
RD0055c_lo0007	RD0055	Rat	RD0055b	Skin	34
RD0055c_lo0012	RD0055	Rat	RD0055b	Skin	42
RD0061b_lo0005	RD0061	Rat	RD0061b_lo0015	Smooth muscle	54
RD0061b_lo0006	RD0061	Rat	RD0061b_lo0015	Smooth muscle	57
RD0061b_lo0008	RD0061	Rat	RD0061b_lo0015	Smooth muscle	54
RD0061b_lo0011	RD0061	Rat	RD0061b_lo0015	Smooth muscle	54
RD0061b_lo0014	RD0061	Rat	RD0061b_lo0015	Smooth muscle	56
RD0062b_lo0001	RD0062	Rat	RD0062b_lo0016	Smooth muscle	48
RD0062b_lo0003	RD0062	Rat	RD0062b_lo0016	Smooth muscle	48
RD0062b_lo0009	RD0062	Rat	RD0062b_lo0016	Smooth muscle	56
RD0062b_lo0011	RD0062	Rat	RD0062b_lo0016	Smooth muscle	53
RD0062b_lo0014	RD0062	Rat	RD0062b_lo0016	Smooth muscle	51
RD0063b_lo0001	RD0063	Rat	RD0063b_lo0016	Smooth muscle	47
RD0063b_lo0005	RD0063	Rat	RD0063b_lo0016	Smooth muscle	59
RD0063b_lo0007	RD0063	Rat	RD0063b_lo0016	Smooth muscle	50
RD0063b_lo0008	RD0063	Rat	RD0063b_lo0016	Smooth muscle	53
RD0063b_lo0011	RD0063	Rat	RD0063b_lo0016	Smooth muscle	52
RD0064b_lo0002	RD0064	Rat	RD0064b_lo0016	Smooth muscle	47
RD0064b_lo0003	RD0064	Rat	RD0064b_lo0016	Smooth muscle	43
RD0064b_lo0008	RD0064	Rat	RD0064b_lo0016	Smooth muscle	50
RD0064b_lo0011	RD0064	Rat	RD0064b_lo0016	Smooth muscle	51
RTLD0001b_lo0010	RTLD0001	Ring-tailed lemur	RTLD0001b_lo0016	Smooth muscle	49
RTLD0001b_lo0011	RTLD0001	Ring-tailed lemur	RTLD0001b_lo0016	Smooth muscle	49
RTLD0001b_lo0012	RTLD0001	Ring-tailed lemur	RTLD0001b_lo0016	Smooth muscle	46
RTLD0001b_lo0013	RTLD0001	Ring-tailed lemur	RTLD0001b_lo0016	Smooth muscle	51
RTLD0001d_lo0004	RTLD0001	Ring-tailed lemur	RTLD0001d_lo0011	Smooth muscle	45
RTLD0001d_lo0006	RTLD0001	Ring-tailed lemur	RTLD0001d_lo0011	Smooth muscle	50
AD0001b_lo0019	AD0001	Tiger	AD0001c	Skin	48
AD0001b_lo0021	AD0001	Tiger	AD0001c	Skin	49
AD0001b_lo0033	AD0001	Tiger	AD0001c	Skin	43
AD0001b_lo0036	AD0001	Tiger	AD0001c	Skin	45
AD0001b_lo0040	AD0001	Tiger	AD0001c	Skin	46
TIGRD0001b_lo0007	TIGRD0001	Tiger	TIGRD0001b_lo0014	Smooth muscle	50
TIGRD0001b_lo0010	TIGRD0001	Tiger	TIGRD0001b_lo0014	Smooth muscle	57
