## Supplementary Table 3 for "Somatic mutation rates scale with lifespan across mammals"

### Sheet: Sheet1
Species	Mean mutation rate (SBS/genome/year)	Zero-intercept regression slope (MLE)	Zero-intercept regression slope (95% CI)	Free-intercept regression intercept (MLE)	Free-intercept regression intercept (95% CI)	Free-intercept regression slope (MLE)	Free-intercept regression slope (95% CI)
Cat	287.345	307.486	114.5498,500.4221	-1873.61	-22426.4017,18679.1726	546.653	-2129.2262,3222.5313
Black-and-white colobus	80.3605	80.3616	NA	NA	NA	NA	NA
Cow	207.342	209.029	145.968,272.0905	-93.5682	-4883.494,4696.3576	220.444	-373.1088,813.9962
Dog	249.465	241.359	214.9203,267.7985	173.808	-359.8895,707.5051	221.811	156.421,287.2009
Ferret	496.399	496.377	NA	NA	NA	NA	NA
Giraffe	99.1124	99.1186	NA	NA	NA	NA	NA
Horse	128.333	135.432	-53.3182,324.1818	NA	NA	NA	NA
Human	47.1245	49.8086	43.3828,56.2345	-329.89	-1536.9138,877.1341	55.4574	33.6588,77.2561
Lion	159.867	159.844	NA	NA	NA	NA	NA
Mouse	796.424	784.798	738.0627,831.5339	35.9289	-141.4966,213.3545	761.328	635.4471,887.2094
Naked mole-rat	92.5653	98.5645	87.3248,109.8042	-20.5024	-115.2765,74.2717	102.633	78.2321,127.0342
Rabbit	216.999	203.004	149.7522,256.2565	414.682	-55.8061,885.1699	97.5237	-26.0545,221.1019
Rat	665.048	624.876	510.1608,739.5915	28.1738	-388.366,444.7135	607.068	312.714,901.4218
Ring-tailed lemur	103.503	103.489	NA	NA	NA	NA	NA
Tiger	212.001	224.637	-147.6875,596.9613	NA	NA	NA	NA
