## Supplementary Table 4 for "Somatic mutation rates scale with lifespan across mammals"

### Sheet: 2020-01-11_Suppl_Table_E_v1
Sample	Individual	Species	Age (years)	Total genome size (bp)	Analyzable genome size (bp)	Analyzable mtDNA size (bp)	SBS1 exposure	SBSB exposure	SBSC exposure	Substitution burden	Indel burden	SBS1 burden	SBSB burden	SBSC burden	mtDNA mutation burden	Substitution rate per year	Indel rate per year	SBS1 rate per year	SBSB rate per year	SBSC rate per year	mtDNA mutation rate per year
CGKD0001c_lo0001	CGKD0001	Black-and-white colobus	13.9992	3020646556	2301048496	15476	0.723905	0.223682	0.0524131	924	144	669	207	48	0.305037	66.015	10.3148	47.7886	14.7664	3.46005	0.0217896
CGKD0001c_lo0003	CGKD0001	Black-and-white colobus	13.9992	3020646556	2301083622	15476	0.728287	0.207459	0.0642542	1105	119	805	229	71	0.203692	78.9543	8.53306	57.5014	16.3798	5.07315	0.0145502
CGKD0001c_lo0006	CGKD0001	Black-and-white colobus	13.9992	3020646556	2301791053	15476	0.738024	0.212507	0.0494693	1169	142	863	248	58	NA	83.5233	10.124	61.6422	17.7493	4.13184	NA
CGKD0001c_lo0010	CGKD0001	Black-and-white colobus	13.9992	3020646556	2301399696	15476	0.738463	0.176832	0.0847047	1446	169	1068	256	123	0	103.32	12.0947	76.2982	18.2704	8.75172	0
CGKD0001c_lo0014	CGKD0001	Black-and-white colobus	13.9992	3020646556	2299856261	15476	0.742771	0.229464	0.0277646	980	95	728	225	27	0.212214	69.9897	6.75504	51.9864	16.0601	1.94324	0.015159
CATD0001b_lo0004	CATD0001	Cat	6.00274	2564266719	2343047906	12951	0.760078	0.173934	0.0659881	1210	79	920	211	80	0	201.645	13.127	153.266	35.073	13.3062	0
CATD0001b_lo0012	CATD0001	Cat	6.00274	2564266719	2341817839	11238	0.737404	0.182952	0.0796434	1065	62	786	195	85	NA	177.49	10.3977	130.882	32.4722	14.1359	NA
CATD0001b_lo0013	CATD0001	Cat	6.00274	2564266719	2337310359	11977	0.745126	0.184294	0.0705806	1004	60	748	185	71	0.257789	167.232	10.0522	124.609	30.8197	11.8033	0.0429453
CATD0002b_lo0001	CATD0002	Cat	6.99999	2564266719	2333685805	13144	0.454612	0.469413	0.0759755	3282	141	1492	1541	249	0	468.876	20.0925	213.157	220.096	35.6231	0
CATD0002b_lo0003	CATD0002	Cat	6.99999	2564266719	2337100046	NA	0.649793	0.296445	0.0537617	1739	179	1130	516	93	NA	248.438	25.5491	161.433	73.6481	13.3564	NA
CATD0002b_lo0007	CATD0002	Cat	6.99999	2564266719	2339115526	13500	0.508491	0.404949	0.0865607	2767	252	1407	1120	240	0	395.278	36.0198	200.995	160.068	34.2156	0
CATD0002b_lo0011	CATD0002	Cat	6.99999	2564266719	2337823408	13389	0.6466	0.301238	0.0521619	1769	185	1144	533	92	0	252.748	26.4814	163.427	76.1373	13.1838	0
CATD0003b_lo0001	CATD0003	Cat	9.58903	2564266719	2332739348	12845	0.66895	0.174541	0.156509	3551	788	2375	620	556	0.0665494	370.275	82.1942	247.695	64.6282	57.9515	0.00694016
CATD0003b_lo0004	CATD0003	Cat	9.58903	2564266719	2332739348	11994	0.678009	0.182432	0.139559	2943	610	1995	537	411	0.0579369	306.881	63.6232	208.068	55.9851	42.828	0.00604199
BTAUD0005b_lo0003	BTAUD0005	Cow	8.07397	2715155958	2483270611	15428	0.384751	0.49089	0.12436	2115	130	814	1038	263	0	261.903	16.115	100.767	128.565	32.5701	0
BTAUD0005b_lo0005	BTAUD0005	Cow	8.07397	2715155958	2484055456	15428	0.446677	0.410916	0.142407	2722	143	1216	1118	388	0	337.09	17.7345	150.57	138.516	48.0039	0
BTAUD0005b_lo0009	BTAUD0005	Cow	8.07397	2715155958	2483329095	15428	0.431447	0.481313	0.0872404	1557	73	672	749	136	0.50744	192.834	9.07295	83.1977	92.8134	16.8229	0.062849
BTAUD0006b_lo0005	BTAUD0006	Cow	6.00274	2715155958	2455271098	15428	0.525828	0.353165	0.121007	1101	102	579	389	133	0	183.487	16.9486	96.4827	64.8012	22.2032	0
BTAUD0006b_lo0006	BTAUD0006	Cow	6.00274	2715155958	2455597851	15428	0.557335	0.357879	0.0847866	963	86	537	345	82	0	160.438	14.3676	89.4175	57.4173	13.603	0
BTAUD0006b_lo0009	BTAUD0006	Cow	6.00274	2715155958	2454764907	15428	0.457722	0.41857	0.123708	1030	74	471	431	127	0	171.548	12.3455	78.5212	71.8048	21.2219	0
BTAUD0006b_lo0011	BTAUD0006	Cow	6.00274	2715155958	2455539573	15428	0.560847	0.310976	0.128177	1226	80	688	381	157	0	204.282	13.2627	114.571	63.5268	26.1842	0
BTAUD0006b_lo0015	BTAUD0006	Cow	6.00274	2715155958	2453796726	NA	0.518377	0.360137	0.121486	706	83	366	254	86	NA	117.606	13.8251	60.964	42.3541	14.2874	NA
BTAUD0008b_lo0003	BTAUD0008	Cow	7.70958	2715155958	2475936179	15428	0.507249	0.404581	0.0881692	1350	93	685	546	119	0	175.099	12.0905	88.8186	70.8416	15.4383	0
BTAUD0008b_lo0009	BTAUD0008	Cow	7.70958	2715155958	2473950373	15428	0.502898	0.40784	0.0892624	1094	65	550	446	98	0	141.928	8.39895	71.3753	57.8839	12.6688	0
BTAUD0008b_lo0011	BTAUD0008	Cow	7.70958	2715155958	2475825905	15428	0.483901	0.373879	0.14222	2124	125	1028	794	302	0.102757	275.533	16.2162	133.331	103.016	39.1864	0.0133285
BTAUD0008b_lo0012	BTAUD0008	Cow	7.70958	2715155958	2476032988	15428	0.495191	0.368303	0.136506	1932	103	957	712	264	0	250.619	13.3701	124.104	92.3036	34.2109	0
BTAUD0009b_lo0001	BTAUD0009	Cow	9.99177	2715155958	2476655860	15428	0.539961	0.312997	0.147041	1906	115	1029	597	280	0	190.803	11.5206	103.026	59.721	28.056	0
BTAUD0009b_lo0003	BTAUD0009	Cow	9.99177	2715155958	2476163451	15428	0.558003	0.315729	0.126268	1831	102	1022	578	231	0.0738735	183.269	10.206	102.265	57.8634	23.1411	0.00739343
BTAUD0009b_lo0005	BTAUD0009	Cow	9.99177	2715155958	2476381235	15428	0.526358	0.314382	0.15926	2204	133	1160	693	351	0	220.562	13.2776	116.095	69.3407	35.1267	0
BTAUD0009b_lo0010	BTAUD0009	Cow	9.99177	2715155958	2476153166	15428	0.531327	0.349598	0.119075	1734	100	921	606	206	0.0817991	173.503	9.98657	92.1867	60.6563	20.6598	0.00818664
BTAUD0009b_lo0015	BTAUD0009	Cow	9.99177	2715155958	2476514754	15428	0.585999	0.297675	0.116326	1675	146	982	499	195	0.0158182	167.662	14.5936	98.2498	49.9088	19.5035	0.00158313
DD0103b_lo0005	DD0103	Dog	4.48767	2451402005	2257488514	15457	0.657045	0.173652	0.169302	1404	278	923	244	238	0.60681	312.872	61.9453	205.571	54.331	52.97	0.135217
DD0103b_lo0009	DD0103	Dog	4.48767	2451402005	2255872848	15457	0.713159	0.133845	0.152995	1008	139	719	135	154	0.0392705	224.712	30.9948	160.256	30.0767	34.38	0.00875075
DD0103b_lo0020	DD0103	Dog	4.48767	2451402005	2256653952	15457	0.732662	0.122773	0.144564	1009	144	739	124	146	0	224.877	32.1944	164.759	27.6089	32.5091	0
DD0103b_lo0026	DD0103	Dog	4.48767	2451402005	2256288343	15457	0.710522	0.141206	0.148273	1146	194	814	162	170	0	255.418	43.3364	181.48	36.0665	37.8715	0
DD0103b_lo0031	DD0103	Dog	4.48767	2451402005	2257562603	15457	0.690959	0.159594	0.149447	1369	240	946	219	205	0.301303	305.119	53.4744	210.825	48.6951	45.599	0.0671403
DD0139b_lo0010	DD0139	Dog	6.00274	2451402005	2262498766	15457	0.651667	0.153537	0.194795	1635	278	1065	251	318	0	272.374	46.3885	177.498	41.8196	53.0573	0
DD0139b_lo0012	DD0139	Dog	6.00274	2451402005	2262486156	15457	0.676285	0.175988	0.147727	1332	206	901	234	197	0.104764	221.836	34.2952	150.024	39.0404	32.7711	0.0174527
DD0140b_lo0001	DD0140	Dog	11.9863	2451402005	2261482212	15457	0.694247	0.199558	0.106196	2733	385	1897	545	290	0.212567	227.987	32.1044	158.279	45.4965	24.2112	0.0177342
DD0140b_lo0004	DD0140	Dog	11.9863	2451402005	2261283199	15457	0.68512	0.185898	0.128982	2765	352	1895	514	357	0.0913931	230.72	29.394	158.071	42.8904	29.7588	0.0076248
DD0140b_lo0007	DD0140	Dog	11.9863	2451402005	2260312870	15457	0.683716	0.191311	0.124973	2951	358	2018	565	369	0.059381	246.201	29.859	168.332	47.101	30.7684	0.00495408
DD0140b_lo0011	DD0140	Dog	11.9863	2451402005	2261203958	15457	0.672336	0.199274	0.12839	2899	384	1949	578	372	0	241.853	32.0179	162.606	48.1951	31.0514	0
FERRD0001b_lo0001	FERRD0001	Ferret	7.08333	2451538755	2064773334	15442	0.621217	0.0984207	0.280362	3436	512	2135	338	963	0	485.096	72.2447	301.35	47.7435	136.002	0
FERRD0001b_lo0002	FERRD0001	Ferret	7.08333	2451538755	2065155558	15442	0.625565	0.0978087	0.276627	3325	434	2080	325	920	0	469.42	61.338	293.652	45.9134	129.854	0
FERRD0001b_lo0006	FERRD0001	Ferret	7.08333	2451538755	2061665056	15442	0.609363	0.104363	0.286275	3196	414	1948	334	915	0	451.245	58.4201	274.972	47.0932	129.18	0
FERRD0001b_lo0012	FERRD0001	Ferret	7.08333	2451538755	2060284350	15442	0.552431	0.0961731	0.351396	4093	345	2261	394	1438	0.0476884	577.873	48.716	319.235	55.5758	203.062	0.00673248
FERRD0001b_lo0013	FERRD0001	Ferret	7.08333	2451538755	2064662865	15442	0.588225	0.113307	0.298468	3530	451	2076	400	1054	0.823357	498.364	63.6994	293.15	56.468	148.746	0.116239
GIRRD0001c_lo0010	GIRRD0001	Giraffe	14.75	2757792845	2159613329	15431	0.776591	0.168485	0.0549246	1467	128	1139	247	81	0	99.4749	8.65752	77.2513	16.76	5.46362	0
GIRRD0001c_lo0011	GIRRD0001	Giraffe	14.75	2757792845	2159319951	15431	0.748109	0.187856	0.0640357	1490	93	1115	280	95	0	101.047	6.32085	75.5941	18.9823	6.47062	0
GIRRD0001c_lo0012	GIRRD0001	Giraffe	14.75	2757792845	2159080030	15431	0.740193	0.192473	0.0673338	1560	111	1154	300	105	0	105.734	7.5339	78.264	20.351	7.1195	0
GIRRD0001c_lo0013	GIRRD0001	Giraffe	14.75	2757792845	2160053052	15431	0.728987	0.225626	0.0453868	1330	88	970	300	60	0	90.193	5.97247	65.7495	20.3499	4.09358	0
PORPD0001d_lo0004	PORPD0001	Harbour porpoise	NA	2554237807	705079261	NA	0.686015	0.158653	0.155331	764	51	524	121	119	NA	NA	NA	NA	NA	NA	NA
PORPD0001d_lo0005	PORPD0001	Harbour porpoise	NA	2554237807	705093159	NA	0.68874	0.109811	0.201448	1304	65	898	143	263	NA	NA	NA	NA	NA	NA	NA
EQFPD0001b_lo0005	EQFPD0001	Horse	19.0055	2516778051	2242527974	15468	0.784154	0.175597	0.0402482	2576	169	2020	452	104	0.973901	135.522	8.91673	106.271	23.7974	5.45454	0.0512432
EQFPD0001b_lo0008	EQFPD0001	Horse	19.0055	2516778051	2242390730	15468	0.788002	0.165468	0.0465301	2559	180	2016	423	119	0.225888	134.645	9.44877	106.1	22.2794	6.26504	0.0118854
EQFPD0001b_lo0010	EQFPD0001	Horse	19.0055	2516778051	2242166599	15468	0.762005	0.179822	0.0581725	2817	180	2147	507	164	0	148.242	9.44971	112.961	26.6573	8.62362	0
EQFPD0001b_lo0012	EQFPD0001	Horse	19.0055	2516778051	2242583760	15468	0.805152	0.157939	0.0369085	2601	168	2095	411	96	0	136.877	8.85746	110.207	21.6183	5.05193	0
EQFPD0001b_lo0014	EQFPD0001	Horse	19.0055	2516778051	2242507404	15450	0.791574	0.160757	0.0476697	3205	203	2537	515	153	0.0710387	168.652	10.6884	133.5	27.1119	8.03957	0.0037378
HD0107b_lo0006	HD0107	Horse	11.9863	2516778051	2246018127	15468	0.785741	0.172777	0.0414821	1300	52	1021	225	54	0.0483326	108.444	4.30036	85.2087	18.7366	4.49848	0.00403233
HD0107b_lo0009	HD0107	Horse	11.9863	2516778051	2245735259	15464	0.784082	0.1674	0.0485186	1167	63	915	195	57	0.223401	97.3312	5.23588	76.3156	16.2932	4.72238	0.0186381
HD0107b_lo0011	HD0107	Horse	11.9863	2516778051	2245858798	15468	0.742194	0.228434	0.029372	1557	66	1155	356	46	0.0514413	129.861	5.51607	96.3824	29.6647	3.81429	0.00429168
PD34200a_c24	PD34200	Human	54	3153506529	2700711438	15447	0.758719	0.180682	0.0605985	2658	142	2016	480	161	0	49.2146	2.63804	37.3401	8.89222	2.98233	0
PD34200a_c31	PD34200	Human	54	3153506529	2692103568	15447	0.791555	0.145576	0.0628691	3241	157	2566	472	204	0.93466	60.023	2.90679	47.5115	8.73787	3.77359	0.0173085
PD34200a_c33	PD34200	Human	54	3153506529	2667506094	15447	0.78366	0.152288	0.0640524	2802	147	2196	427	179	0.574045	51.8851	2.71467	40.6603	7.90146	3.32337	0.0106305
PD34200a_c42	PD34200	Human	54	3153506529	2676693309	15447	0.76983	0.17715	0.0530202	2359	118	1816	418	125	0	43.6783	2.18173	33.6248	7.73759	2.31583	0
PD34201a_c44	PD34201	Human	38	3153506529	2677915240	15447	0.748202	0.223441	0.028357	1372	46	1026	307	39	0.650859	36.1027	1.20859	27.0121	8.0668	1.02376	0.0171279
PD34201a_t22	PD34201	Human	38	3153506529	2683354720	15447	0.69936	0.242499	0.0581409	1370	63	958	332	80	0.204664	36.0604	1.67004	25.2192	8.7446	2.09658	0.0053859
PD34201a_t3	PD34201	Human	38	3153506529	2636118115	15447	0.729611	0.224812	0.0455766	1327	62	968	298	60	0.962114	34.9122	1.637	25.4723	7.84868	1.59118	0.0253188
PD34201a_t35	PD34201	Human	38	3153506529	2706673133	11922	0.758032	0.188529	0.0534391	1566	54	1187	295	84	0.134732	41.2072	1.41037	31.2364	7.76874	2.20208	0.00354559
PD34202a_s12	PD34202	Human	13	3153506529	2706581065	15447	0.735095	0.216108	0.0487971	619	21	455	134	30	0.0164332	47.5909	1.61325	34.9838	10.2848	2.3223	0.0012641
PD34202a_s15	PD34202	Human	13	3153506529	2723561374	15447	0.764549	0.172343	0.0631086	489	24	374	84	31	0.0807474	37.586	1.87039	28.7363	6.47767	2.372	0.00621134
PD34202a_s27	PD34202	Human	13	3153506529	2570730219	15447	0.676686	0.227267	0.0960466	238	7	161	54	23	0.124044	18.3061	0.566168	12.3875	4.16037	1.75824	0.00954181
PD34202a_s31	PD34202	Human	13	3153506529	2642453705	15447	0.777116	0.18425	0.0386339	230	5	179	42	9	0.165924	17.7174	0.3672	13.7685	3.26443	0.684493	0.0127634
PD34202a_s41	PD34202	Human	13	3153506529	2552380599	15447	0.714811	0.230308	0.0548816	379	14	271	87	21	0	29.1772	1.04544	20.8562	6.71973	1.60129	0
PD34202a_s43	PD34202	Human	13	3153506529	2680193702	15447	0.766568	0.166368	0.0670644	548	11	420	91	37	0.165992	42.1765	0.814567	32.3311	7.0168	2.82854	0.0127686
PD36813ac15	PD36813	Human	71	3153506529	2759607574	15447	0.735274	0.195887	0.0688393	3377	145	2483	661	232	0.563478	47.5604	2.04405	34.9699	9.31644	3.27403	0.00793632
PD36813ac4	PD36813	Human	71	3153506529	2774377606	15447	0.76202	0.185891	0.0520892	3420	268	2606	636	178	0.252924	48.1717	3.77817	36.7078	8.95468	2.50923	0.00356231
PD36813ad17	PD36813	Human	71	3153506529	2764189075	15447	0.759857	0.180224	0.0599197	3410	208	2591	615	204	1.00748	54.9997	3.34893	41.7919	9.91224	3.29556	0.0162497
PD36813ad8	PD36813	Human	71	3153506529	2737176522	15447	0.758094	0.170844	0.0710628	3907	175	2962	667	278	1.84569	63.0125	2.82451	47.7694	10.7653	4.47785	0.0297693
PD36813ad9	PD36813	Human	71	3153506529	2752608766	15447	0.762647	0.169138	0.0682151	3745	189	2856	633	255	0.994947	60.4049	3.04889	46.0677	10.2168	4.12053	0.0160475
PD36813x15	PD36813	Human	71	3153506529	2738564223	15447	0.727283	0.148166	0.124552	2629	168	1912	390	327	0.489565	43.8153	2.80203	31.8661	6.49192	5.45726	0.00815941
PD36813x16	PD36813	Human	71	3153506529	2729942281	15447	0.722905	0.154548	0.122546	2487	127	1798	384	305	0.1396	41.4508	2.11778	29.965	6.40615	5.07964	0.00232667
PD37266b_lo0017	PD37266	Human	67	3153506529	2710398511	15447	0.766108	0.167341	0.0665511	2888	157	2212	483	192	1.69031	43.101	2.34433	33.02	7.21255	2.86842	0.0252285
PD37266c_lo0016	PD37266	Human	67	3153506529	2756324960	15447	0.722253	0.234298	0.043449	2955	189	2134	692	128	0.0907329	44.1075	2.81756	31.8568	10.3343	1.91643	0.00135422
PD37266e_lo0008	PD37266	Human	67	3153506529	2742363026	15447	0.749312	0.171364	0.0793243	3422	185	2564	586	271	0.932983	51.0772	2.76325	38.2727	8.75277	4.05166	0.0139251
PD37590b_lo0018	PD37590	Human	55	3153506529	2774390362	15447	0.713328	0.219295	0.0673771	3299	207	2353	723	222	1.02168	59.9737	3.76127	42.7809	13.1519	4.04086	0.0185759
PD37590b_lo0090	PD37590	Human	55	3153506529	2775937441	15447	0.768058	0.183901	0.0480411	3828	226	2940	704	184	0.289411	69.6067	4.11031	53.462	12.8008	3.34398	0.00526202
PD37590c_lo0019	PD37590	Human	55	3153506529	2771922374	15447	0.759773	0.185866	0.0543607	3382	217	2570	629	184	0.535937	61.4957	3.95079	46.7228	11.43	3.34295	0.00974431
PD37590c_lo0021	PD37590	Human	55	3153506529	2773329609	15447	0.672815	0.273434	0.0537505	2815	172	1894	770	151	0.10866	51.1894	3.12181	34.441	13.9969	2.75145	0.00197563
LIOND0001b_lo0001	LIOND0001	Lion	18.4493	2410007393	2298500003	15453	0.76648	0.156105	0.0774145	2941	552	2254	459	228	0	159.414	29.8937	122.188	24.8854	12.341	0
LIOND0001b_lo0004	LIOND0001	Lion	18.4493	2410007393	2297486291	15453	0.75979	0.172946	0.0672638	2969	498	2256	513	200	0	160.906	27.0072	122.255	27.8281	10.8231	0
LIOND0001b_lo0009	LIOND0001	Lion	18.4493	2410007393	2296872882	15453	0.760385	0.176113	0.063502	2814	442	2140	496	179	0.283486	152.532	23.9433	115.983	26.8629	9.68607	0.0153657
LIOND0001b_lo0011	LIOND0001	Lion	18.4493	2410007393	2296387005	15453	0.77189	0.143698	0.0844116	3074	458	2373	442	259	0.477503	166.614	24.8016	128.608	23.9422	14.0642	0.0258819
MD6255y_lo0001	MD6255	Mouse	0.613698	2775421608	2474567909	15362	0.388052	0.246322	0.365626	546	96	212	135	200	0	890.028	157.171	345.378	219.233	325.417	0
MD6255y_lo0005	MD6255	Mouse	0.613698	2775421608	2479357821	15331	0.448309	0.182351	0.36934	677	156	304	123	250	0	1103.55	253.542	494.73	201.232	407.583	0
MD6255y_lo0007	MD6255	Mouse	0.613698	2775421608	2478888230	15365	0.530818	0.175015	0.294166	450	106	239	79	132	0	733.404	173.317	389.304	128.357	215.743	0
MD6255y_lo0008	MD6255	Mouse	0.613698	2775421608	2475671283	15342	0.486468	0.129321	0.384211	511	113	249	66	196	0	833.002	184.503	405.229	107.725	320.049	0
MD6256y_lo0005	MD6256	Mouse	0.613698	2775421608	2476862594	15386	0.504272	0.204515	0.291213	438	91	221	90	128	0	713.919	147.896	360.01	146.007	207.902	0
MD6256y_lo0008	MD6256	Mouse	0.613698	2775421608	2481656368	15342	0.475491	0.173341	0.351168	561	132	267	97	197	0.385317	914.821	215.038	434.989	158.576	321.256	0.627861
MD6257ab_lo0004	MD6257	Mouse	0.613698	2775421608	2478747557	15356	0.523594	0.145542	0.330864	424	107	222	62	140	0.115791	691.482	175.151	362.056	100.64	228.786	0.188677
MD6257ab_lo0006	MD6257	Mouse	0.613698	2775421608	2474794547	15263	0.571092	0.0964376	0.332471	529	122	302	51	176	0.0446915	862.536	199.187	492.587	83.1809	286.768	0.0728233
MD6257ab_lo0007	MD6257	Mouse	0.613698	2775421608	2479059143	15377	0.550711	0.163049	0.28624	388	68	214	63	111	0.0786235	633.019	111.28	348.611	103.213	181.195	0.128114
MD6257ab_lo0009	MD6257	Mouse	0.613698	2775421608	2473123644	15382	0.500394	0.150153	0.349453	602	140	301	90	210	0	980.151	228.58	490.462	147.173	342.516	0
MD6257ab_lo0010	MD6257	Mouse	0.613698	2775421608	2475787550	15347	0.475821	0.204964	0.319214	492	75	234	101	157	0.0330479	801.909	122.387	381.566	164.363	255.981	0.0538504
MD6258ab_lo0003	MD6258	Mouse	0.997259	2775421608	2477183102	15347	0.518908	0.136678	0.344414	611	83	317	83	210	0	612.293	83.137	317.724	83.6869	210.882	0
MD6258ab_lo0006	MD6258	Mouse	0.997259	2775421608	2477577825	15362	0.435355	0.131448	0.433198	872	167	379	115	378	0.027625	873.923	167.371	380.466	114.875	378.581	0.027701
MD6259w_lo0002	MD6259	Mouse	0.997259	2775421608	2478258572	15387	0.57403	0.122713	0.303257	666	118	383	82	202	0	668.176	117.913	383.553	81.9942	202.629	0
MD6259w_lo0004	MD6259	Mouse	0.997259	2775421608	2477697601	15382	0.505192	0.135261	0.359547	691	94	349	93	248	0	693.039	94.3521	350.117	93.7413	249.18	0
MD6259w_lo0006	MD6259	Mouse	0.997259	2775421608	2477299870	15398	0.524822	0.111188	0.36399	755	155	396	84	275	0.0112433	757.185	155.032	397.387	84.1903	275.608	0.0112742
MD6259w_lo0007	MD6259	Mouse	0.997259	2775421608	2476763862	15376	0.527482	0.127254	0.345264	670	101	353	85	231	0	671.951	101.13	354.442	85.5083	232.001	0
MD6260ab_lo0004	MD6260	Mouse	0.997259	2775421608	2475893945	15386	0.517132	0.165072	0.317795	793	196	410	131	252	0.0415995	794.709	196.71	410.97	131.184	252.555	0.0417138
MD6260ab_lo0010	MD6260	Mouse	0.997259	2775421608	2478638689	15321	0.451282	0.131815	0.416903	1076	149	486	142	449	NA	1079.02	149.334	486.944	142.231	449.848	NA
MD6262ab_lo0001	MD6262	Mouse	1.38082	2775421608	2480729872	15393	0.351872	0.141057	0.507072	902	119	317	127	457	0.782183	653.051	85.8851	229.79	92.1173	331.144	0.566463
MD6262ab_lo0003	MD6262	Mouse	1.38082	2775421608	2481488732	15325	0.498896	0.111645	0.389459	1082	202	540	121	421	0	783.26	146.608	390.765	87.4472	305.047	0
MD6262ab_lo0005	MD6262	Mouse	1.38082	2775421608	2480631872	15354	0.47028	0.0807533	0.448967	1029	176	484	83	462	0	745.448	127.212	350.569	60.1974	334.681	0
MD6262ab_lo0006	MD6262	Mouse	1.38082	2775421608	2481807685	15376	0.487481	0.12146	0.391059	1237	244	603	150	484	0	895.733	176.555	436.653	108.796	350.284	0
MD6263ab_lo0001	MD6263	Mouse	1.38082	2775421608	2482320857	15376	0.393904	0.0865727	0.519523	1390	146	547	120	722	0	1006.48	106.073	396.457	87.1336	522.889	0
MD6263ab_lo0002	MD6263	Mouse	1.38082	2775421608	2475475063	15369	0.472176	0.140138	0.387686	881	130	416	123	342	0.0175925	638.198	94.187	301.342	89.4356	247.421	0.0127406
MD6263ab_lo0005	MD6263	Mouse	1.38082	2775421608	2483059536	15407	0.552724	0.114997	0.332278	977	199	540	112	325	0	707.483	144.087	391.043	81.3586	235.081	0
MD6264o_lo0001	MD6264	Mouse	1.99452	2775421608	2478264784	15416	0.506692	0.137541	0.355767	1734	463	878	238	617	0	869.189	231.896	440.411	119.549	309.228	0
MD6264o_lo0009	MD6264	Mouse	1.99452	2775421608	2476910414	15308	0.513908	0.1659	0.320192	1868	512	960	310	598	0	936.518	256.742	481.284	155.368	299.865	0
MD6264o_lo0011	MD6264	Mouse	1.99452	2775421608	2471257812	15269	0.466563	0.0979989	0.435438	1454	368	679	143	633	0	729.193	184.691	340.215	71.4601	317.518	0
MD6264o_lo0013	MD6264	Mouse	1.99452	2775421608	2473897370	15272	0.582886	0.134995	0.282118	1129	211	658	152	318	0.0123905	565.858	105.747	329.831	76.3882	159.639	0.00621225
MD6264o_lo0016	MD6264	Mouse	1.99452	2775421608	2472167545	15289	0.472668	0.134541	0.392791	1508	249	713	203	592	0.26438	755.943	124.959	357.31	101.705	296.927	0.132553
MD6265j_lo0005	MD6265	Mouse	1.99452	2775421608	2477508527	15341	0.539968	0.0917192	0.368313	1268	213	685	116	467	0	635.802	106.716	343.313	58.3153	234.174	0
MD6265j_lo0006	MD6265	Mouse	1.99452	2775421608	2479073190	15303	0.519962	0.108427	0.37161	1257	139	654	136	467	0.379079	630.349	69.6022	327.758	68.3471	234.244	0.190061
MD6265j_lo0013	MD6265	Mouse	1.99452	2775421608	2479664201	15347	0.541627	0.141349	0.317024	1385	259	750	196	439	0	694.173	129.631	375.983	98.1204	220.07	0
MD6265j_lo0014	MD6265	Mouse	1.99452	2775421608	2480676107	15348	0.49587	0.148443	0.355686	1441	245	715	214	513	0	722.498	122.847	358.265	107.25	256.983	0
MD6266s_lo0001	MD6266	Mouse	1.99452	2775421608	2477275582	15367	0.549834	0.132808	0.317359	1268	246	697	168	402	0.5532	635.862	123.577	349.618	84.4473	201.796	0.27736
MD6266s_lo0006	MD6266	Mouse	1.99452	2775421608	2480277548	15369	0.503109	0.16158	0.335311	1479	321	744	239	496	0.0257617	741.689	161.017	373.15	119.842	248.696	0.0129162
MD6266s_lo0008	MD6266	Mouse	1.99452	2775421608	2481210919	15354	0.455393	0.128574	0.416032	2009	462	915	258	836	0	1007.24	231.621	458.691	129.506	419.045	0
MD6266s_lo0010	MD6266	Mouse	1.99452	2775421608	2481380871	15347	0.453074	0.118357	0.428569	1844	304	836	218	790	0	924.737	152.534	418.974	109.449	396.313	0
MD6267ab_lo0001	MD6267	Mouse	1.99452	2775421608	2479763882	15324	0.492792	0.163165	0.344043	1663	481	820	271	572	0	833.872	241.295	410.925	136.058	286.888	0
MD6267ab_lo0003	MD6267	Mouse	1.99452	2775421608	2480712295	NA	0.492966	0.170747	0.336287	1619	458	798	276	544	NA	811.676	229.423	400.129	138.591	272.956	NA
MD6267ab_lo0006	MD6267	Mouse	1.99452	2775421608	2480460614	15354	0.50567	0.19864	0.295689	1575	408	797	313	466	0.051335	789.88	204.763	399.419	156.902	233.559	0.025738
MD6267ab_lo0015	MD6267	Mouse	1.99452	2775421608	2481996657	15339	0.452058	0.145584	0.402357	1992	491	900	290	801	0.0155121	998.513	246.124	451.386	145.368	401.759	0.00777734
ND0001b_lo0006	ND0001	Naked mole-rat	1.4	2662190139	2069426159	15425	0.532742	0.425633	0.0416254	103	6	55	44	4	0.0218839	73.5108	4.59443	39.1623	31.2886	3.05992	0.0156314
ND0001b_lo0019	ND0001	Naked mole-rat	1.4	2662190139	2064777247	15425	0.57326	0.321811	0.104929	116	10	67	37	12	0	82.8859	7.36764	47.5152	26.6736	8.69713	0
ND0001b_lo0022	ND0001	Naked mole-rat	1.4	2662190139	2064843065	15425	0.560259	0.243676	0.196066	119	9	66	29	23	0	84.7251	6.44648	47.468	20.6455	16.6117	0
ND0002b_lo0003	ND0002	Naked mole-rat	1.44603	2662190139	2073424318	15425	0.595279	0.298139	0.106583	159	33	95	47	17	0.0170822	110.102	23.086	65.5416	32.8257	11.735	0.0118132
ND0003c_lo0003	ND0003	Naked mole-rat	1.86027	2662190139	2074703497	15425	0.582223	0.320908	0.0968687	150	22	87	48	15	0.0131488	80.7035	11.7262	46.9875	25.8984	7.81764	0.00706821
ND0003c_lo0004	ND0003	Naked mole-rat	1.86027	2662190139	2074843563	15425	0.627751	0.298869	0.07338	153	26	96	46	11	0.0110094	82.0775	13.7945	51.5242	24.5304	6.02285	0.00591819
ND0003c_lo0011	ND0003	Naked mole-rat	1.86027	2662190139	2074973539	15425	0.700256	0.269641	0.0301033	142	15	100	38	4	0	76.5549	8.2762	53.608	20.6423	2.30455	0
ND0007d_lo0003	ND0007	Naked mole-rat	7.26849	2662190139	2032172612	15425	0.611333	0.341797	0.0468704	663	43	405	227	31	0.186359	91.1979	5.94769	55.7523	31.1712	4.27448	0.0256393
ND0007d_lo0007	ND0007	Naked mole-rat	7.26849	2662190139	2034233179	15425	0.636977	0.326718	0.0363044	770	92	490	251	28	0.271477	105.87	12.6035	67.4366	34.5896	3.84353	0.0373498
ND0007d_lo0011	ND0007	Naked mole-rat	7.26849	2662190139	2033444183	15425	0.637711	0.281748	0.0805405	719	64	458	203	58	0.059285	98.8861	8.8259	63.0608	27.861	7.96433	0.00815644
ND0007d_lo0016	ND0007	Naked mole-rat	7.26849	2662190139	2034185097	15425	0.676305	0.267568	0.0561267	756	77	512	202	42	0.675379	104.072	10.6232	70.3842	27.8462	5.84119	0.0929187
RABBD0001c_lo0002	RABBD0001	Rabbit	5.08219	2783339097	1995412098	15445	0.437089	0.455675	0.107236	940	99	411	428	101	0.0285088	184.988	19.4868	80.856	84.2943	19.8373	0.00560955
RABBD0001c_lo0003	RABBD0001	Rabbit	5.08219	2783339097	1995916729	15439	0.472866	0.453744	0.0733903	823	79	389	373	60	0.0637435	161.892	15.6404	76.5532	73.4574	11.8813	0.0125425
RABBD0001c_lo0009	RABBD0001	Rabbit	5.08219	2783339097	1994439934	15443	0.440839	0.426301	0.13286	748	68	330	319	99	0	147.184	13.4552	64.8842	62.7445	19.5548	0
RABBD0001c_lo0012	RABBD0001	Rabbit	5.08219	2783339097	1995238369	15439	0.530496	0.390895	0.0786095	989	100	525	387	78	0	194.611	19.763	103.24	76.0723	15.2983	0
RABBD0002c_lo0003	RABBD0002	Rabbit	4.00822	2783339097	1994312639	15442	0.582818	0.370116	0.047066	832	91	485	308	39	0	207.524	22.6326	120.949	76.808	9.76731	0
RABBD0002c_lo0006	RABBD0002	Rabbit	4.00822	2783339097	1991991844	15443	0.477	0.414486	0.108514	822	71	392	341	89	0	204.977	17.7786	97.774	84.96	22.2428	0
RABBD0002c_lo0008	RABBD0002	Rabbit	4.00822	2783339097	1992249339	15439	0.397633	0.510077	0.0922899	1148	84	457	586	106	0.288296	286.512	20.9133	113.927	146.143	26.4422	0.0719264
RABBD0002c_lo0011	RABBD0002	Rabbit	4.00822	2783339097	1994028195	15439	0.514928	0.391112	0.0939597	673	82	346	263	63	0	167.854	20.5464	86.4326	65.6496	15.7715	0
RABBD0003c_lo0002	RABBD0003	Rabbit	3.03013	2783339097	1998057132	10042	0.541561	0.407453	0.0509856	783	81	424	319	40	0.0252695	258.364	26.6639	139.92	105.271	13.1728	0.00833941
RABBD0003c_lo0004	RABBD0003	Rabbit	3.03013	2783339097	1997852293	9769	0.431159	0.43289	0.135951	719	78	310	311	98	0.0186479	237.241	25.7471	102.289	102.699	32.2531	0.00615416
RABBD0003c_lo0006	RABBD0003	Rabbit	3.03013	2783339097	1997370844	9837	0.531545	0.373356	0.0950986	608	64	323	227	58	0.034694	200.508	21.1545	106.579	74.8609	19.068	0.0114496
RABBD0003c_lo0011	RABBD0003	Rabbit	3.03013	2783339097	1997922762	10736	0.570206	0.369096	0.0606984	786	88	448	290	48	0.0513854	259.301	28.9645	147.855	95.707	15.7392	0.0169581
RABBD0003c_lo0014	RABBD0003	Rabbit	3.03013	2783339097	1997999334	10031	0.538417	0.350354	0.111229	645	75	347	226	72	0.0174969	212.858	24.8258	114.606	74.5756	23.676	0.0057743
RABBD0004c_lo0001	RABBD0004	Rabbit	2.62739	2783339097	1997100951	15444	0.452304	0.451581	0.0961153	754	91	341	340	72	0	286.971	34.4789	129.798	129.591	27.5823	0
RABBD0004c_lo0007	RABBD0004	Rabbit	2.62739	2783339097	1997210700	15435	0.435511	0.510461	0.054028	624	75	272	319	34	0.0493416	237.626	28.6425	103.489	121.299	12.8385	0.0187797
RABBD0004c_lo0009	RABBD0004	Rabbit	2.62739	2783339097	1996646849	15429	0.510982	0.403486	0.0855317	623	59	318	251	53	0.0330598	237.163	22.2838	121.186	95.692	20.285	0.0125827
RABBD0004c_lo0013	RABBD0004	Rabbit	2.62739	2783339097	1997699041	15444	0.520447	0.358739	0.120814	578	65	301	207	70	0.131034	220.069	24.9235	114.534	78.9473	26.5874	0.0498723
RD0050c_lo0001	RD0050	Rat	0.326027	2918087304	2282964142	15415	0.447931	0.382774	0.169294	274	66	123	105	46	0	838.995	203.868	375.812	321.146	142.037	0
RD0050c_lo0004	RD0050	Rat	0.326027	2918087304	2284332392	15415	0.438828	0.379589	0.181583	289	50	127	110	52	0	885.51	152.809	388.587	336.13	160.793	0
RD0050c_lo0009	RD0050	Rat	0.326027	2918087304	2283632023	15415	0.455702	0.408783	0.135515	290	51	132	119	39	0	889.701	156.776	405.439	363.695	120.568	0
RD0050c_lo0014	RD0050	Rat	0.326027	2918087304	2282378983	15415	0.443514	0.350658	0.205829	251	75	111	88	52	0.0106828	768.622	231.371	340.894	269.523	158.204	0.0327665
RD0050c_lo0015	RD0050	Rat	0.326027	2918087304	2284238999	15415	0.481122	0.344694	0.174184	316	64	152	109	55	0	967.832	195.917	465.646	333.606	168.581	0
RD0054c_lo0001	RD0054	Rat	0.345205	2918087304	2288632570	15415	0.478039	0.426789	0.095172	264	75	126	113	25	0	764.566	217.92	365.493	326.308	72.7653	0
RD0054c_lo0004	RD0054	Rat	0.345205	2918087304	2285642275	15415	0.465556	0.376165	0.158279	236	60	110	89	37	0.0412445	684.202	173.824	318.534	257.373	108.295	0.119478
RD0054c_lo0007	RD0054	Rat	0.345205	2918087304	2286173415	15415	0.47911	0.369518	0.151372	315	55	151	116	48	0.0137812	913.29	158.994	437.567	337.477	138.246	0.0399218
RD0054c_lo0010	RD0054	Rat	0.345205	2918087304	2281729941	15415	0.428592	0.410546	0.160862	253	42	109	104	41	0.0993784	733.537	122.256	314.388	301.151	117.998	0.287882
RD0054c_lo0011	RD0054	Rat	0.345205	2918087304	2280478703	15415	0.569728	0.375273	0.054999	251	32	143	94	14	0.24797	726.526	92.6691	413.922	272.645	39.9582	0.718328
RD0055c_lo0007	RD0055	Rat	1.09315	2918087304	2275040125	15415	0.468212	0.451523	0.0802655	518	59	243	234	42	0.0421324	474.036	53.9743	221.949	214.038	38.0487	0.0385422
RD0055c_lo0012	RD0055	Rat	1.09315	2918087304	2287303558	15415	0.462038	0.444037	0.0939256	607	100	281	270	57	0.262536	555.523	91.031	256.672	246.672	52.1778	0.240165
RD0061b_lo0005	RD0061	Rat	1.72603	2918087304	2288839593	15415	0.533394	0.372707	0.0938992	678	103	362	253	64	0.154362	392.959	59.8302	209.602	146.458	36.8985	0.0894319
RD0061b_lo0006	RD0061	Rat	1.72603	2918087304	2289716769	15415	0.483193	0.458006	0.0588018	780	107	377	357	46	0.0121387	451.877	62.0224	218.344	206.962	26.5712	0.00703276
RD0061b_lo0008	RD0061	Rat	1.72603	2918087304	2289561391	15415	0.493005	0.407557	0.0994388	1190	189	587	485	118	0.0169785	689.677	109.285	340.014	281.082	68.5806	0.00983677
RD0061b_lo0011	RD0061	Rat	1.72603	2918087304	2289367017	15415	0.569708	0.363681	0.0666107	766	92	436	279	51	0.0236006	443.823	53.1702	252.85	161.41	29.5634	0.0136734
RD0061b_lo0014	RD0061	Rat	1.72603	2918087304	2289756575	15415	0.568879	0.327361	0.10376	1128	195	642	369	117	0.017696	653.439	112.967	371.728	213.91	67.8008	0.0102525
RD0062b_lo0001	RD0062	Rat	1.72603	2918087304	2286601902	15415	0.524774	0.361605	0.113621	938	129	492	339	107	0.0211513	543.435	74.6761	285.181	196.509	61.7456	0.0122543
RD0062b_lo0003	RD0062	Rat	1.72603	2918087304	2287980286	15415	0.485555	0.420289	0.0941556	977	148	474	411	92	0.0289409	566.014	85.715	274.831	237.89	53.2934	0.0167674
RD0062b_lo0009	RD0062	Rat	1.72603	2918087304	2288894471	15415	0.490902	0.389982	0.119116	847	122	416	330	101	0.333534	490.448	70.9082	240.762	191.266	58.4202	0.193238
RD0062b_lo0011	RD0062	Rat	1.72603	2918087304	2288631440	15415	0.505562	0.390994	0.103444	950	157	480	371	98	0.149375	550.34	90.8616	278.231	215.18	56.9293	0.086543
RD0062b_lo0014	RD0062	Rat	1.72603	2918087304	2287130288	15415	0.5246	0.393801	0.0815988	857	119	450	338	70	0.714202	496.74	68.7453	260.59	195.617	40.5334	0.413784
RD0063b_lo0001	RD0063	Rat	1.82192	2918087304	2290561517	15415	0.466006	0.357083	0.176911	1246	189	581	445	220	0.0995587	683.859	103.488	318.682	244.195	120.982	0.054645
RD0063b_lo0005	RD0063	Rat	1.82192	2918087304	2292422363	15415	0.507811	0.369853	0.122336	1127	200	572	417	138	0.0201018	618.327	109.692	313.993	228.69	75.6438	0.0110333
RD0063b_lo0007	RD0063	Rat	1.82192	2918087304	2291556823	15415	0.432161	0.367155	0.200684	2134	465	922	784	428	0.0188971	1171.42	255.113	506.243	430.093	235.085	0.0103721
RD0063b_lo0008	RD0063	Rat	1.82192	2918087304	2291531267	15415	0.434384	0.408904	0.156712	1696	362	737	694	266	0.0222505	930.997	198.501	404.41	380.689	145.898	0.0122127
RD0063b_lo0011	RD0063	Rat	1.82192	2918087304	2291802738	15415	0.534271	0.352858	0.112871	1103	211	589	389	124	0.0470943	605.216	116.011	323.35	213.555	68.3112	0.0258488
RD0064b_lo0002	RD0064	Rat	1.82192	2918087304	2287901439	15415	0.396639	0.489721	0.11364	1292	189	512	633	147	0.0236476	709.156	103.608	281.279	347.289	80.5884	0.0129795
RD0064b_lo0003	RD0064	Rat	1.82192	2918087304	2286196086	15415	0.477996	0.382644	0.13936	1407	214	672	538	196	0.0188822	772.037	117.697	369.03	295.415	107.591	0.0103639
RD0064b_lo0008	RD0064	Rat	1.82192	2918087304	2288159504	15415	0.474414	0.428588	0.0969974	1022	147	485	438	99	0.0295348	560.681	80.4973	265.995	240.301	54.3846	0.0162108
RD0064b_lo0011	RD0064	Rat	1.82192	2918087304	2289498701	15415	0.470606	0.406384	0.12301	1004	150	473	408	124	0.331131	551.259	82.5489	259.426	224.023	67.8103	0.181748
RTLD0001b_lo0010	RTLD0001	Ring-tailed lemur	26.689	2558524398	2025512457	15453	0.694384	0.239968	0.0656477	3293	236	2287	790	216	0.354961	123.385	8.85043	85.6769	29.6086	8.09997	0.0132999
RTLD0001b_lo0011	RTLD0001	Ring-tailed lemur	26.689	2558524398	2025623738	15453	0.674367	0.266427	0.0592056	3073	159	2072	819	182	0.955441	115.144	5.96307	77.6493	30.6775	6.81716	0.0357991
RTLD0001b_lo0012	RTLD0001	Ring-tailed lemur	26.689	2558524398	2025299888	15453	0.709853	0.24396	0.046187	2369	143	1681	578	109	0.107446	88.7503	5.34868	62.9997	21.6515	4.09911	0.00402584
RTLD0001b_lo0013	RTLD0001	Ring-tailed lemur	26.689	2558524398	2024914321	15453	0.710037	0.235021	0.0549415	2315	131	1644	544	127	0	86.7315	4.92362	61.5826	20.3837	4.76516	0
RTLD0001d_lo0004	RTLD0001	Ring-tailed lemur	26.689	2558524398	2023540861	15453	0.752414	0.175012	0.0725739	2036	124	1532	356	148	NA	NA	NA	NA	NA	NA	NA
RTLD0001d_lo0006	RTLD0001	Ring-tailed lemur	26.689	2558524398	2023862614	15453	0.735909	0.193469	0.0706218	2739	228	2016	530	193	NA	NA	NA	NA	NA	NA	NA
AD0001b_lo0019	AD0001	Tiger	15.9561	2431023834	2159400049	15452	0.770792	0.117772	0.111436	3634	827	2801	428	405	0.774368	227.752	51.858	175.549	26.8227	25.3798	0.048531
AD0001b_lo0021	AD0001	Tiger	15.9561	2431023834	2158960589	15452	0.755681	0.115037	0.129282	4254	1053	3215	489	550	0	266.611	65.9824	201.473	30.6702	34.468	0
AD0001b_lo0033	AD0001	Tiger	15.9561	2431023834	2158215981	15452	0.777627	0.103104	0.119269	3967	952	3085	409	473	0	248.631	59.6517	193.342	25.6348	29.6539	0
AD0001b_lo0036	AD0001	Tiger	15.9561	2431023834	2159676266	15452	0.776277	0.10028	0.123443	3554	760	2759	356	439	0.993182	222.714	47.6185	172.888	22.3336	27.4924	0.0622444
AD0001b_lo0040	AD0001	Tiger	15.9561	2431023834	2160989098	15452	0.756478	0.103158	0.140365	4050	919	3064	418	568	0	253.811	57.6011	192.003	26.1826	35.6261	0
TIGRD0001b_lo0007	TIGRD0001	Tiger	10.4994	2431023834	2158956587	15452	0.765439	0.147509	0.0870522	1898	303	1453	280	165	0	180.816	28.8491	138.404	26.6721	15.7405	0
TIGRD0001b_lo0010	TIGRD0001	Tiger	10.4994	2431023834	2162045616	15452	0.764582	0.140297	0.0951207	1883	247	1440	264	179	NA	179.38	23.5604	137.151	25.1665	17.0628	NA
