## Supplementary Table 5 for "Somatic mutation rates scale with lifespan across mammals"

### Sheet: 2020-01-11_Suppl_Table_C_v1
Species	Reference genome	Reference mtDNA sequence	Ensembl annotation version	Genome FASTA source	mtDNA FASTA source	Genome FASTA URL	mtDNA FASTA URL
Black-and-white colobus	Cang.pa_1.0	NC_006901.1	v99 (Jan 2020)	Ensembl	NCBI	ftp://ftp.ensembl.org/pub/release-102/fasta/colobus_angolensis_palliatus/dna/Colobus_angolensis_palliatus.Cang.pa_1.0.dna.toplevel.fa.gz	https://eutils.ncbi.nlm.nih.gov/entrez/eutils/efetch.fcgi?db=nuccore&id=NC_006901.1&rettype=fasta
Cat	FelCat9	FelCat9	v99 (Jan 2020)	Ensembl	Ensembl	ftp://ftp.ensembl.org/pub/release-102/fasta/felis_catus/dna/Felis_catus.Felis_catus_9.0.dna.toplevel.fa.gz	ftp://ftp.ensembl.org/pub/release-102/fasta/felis_catus/dna/Felis_catus.Felis_catus_9.0.dna.toplevel.fa.gz
Cow	Bos_taurus.UMD3.1	Bos_taurus.UMD3.1	v75 (GRCh37)	Ensembl	Ensembl	ftp://ftp.ensembl.org/pub/release-94/fasta/bos_taurus/dna/Bos_taurus.UMD3.1.dna.toplevel.fa.gz	ftp://ftp.ensembl.org/pub/release-94/fasta/bos_taurus/dna/Bos_taurus.UMD3.1.dna.toplevel.fa.gz
Dog	CanFam3.1	CanFam3.1	v99 (Jan 2020)	Ensembl	Ensembl	ftp://ftp.ensembl.org/pub/release-102/fasta/canis_lupus_familiaris/dna/Canis_lupus_familiaris.CanFam3.1.dna.toplevel.fa.gz	ftp://ftp.ensembl.org/pub/release-102/fasta/canis_lupus_familiaris/dna/Canis_lupus_familiaris.CanFam3.1.dna.toplevel.fa.gz
Ferret	MusPutFur1	NC_020638.1	v99 (Jan 2020)	Ensembl	NCBI	ftp://ftp.ensembl.org/pub/release-102/fasta/mustela_putorius_furo/dna/Mustela_putorius_furo.MusPutFur1.0.dna.toplevel.fa.gz	https://eutils.ncbi.nlm.nih.gov/entrez/eutils/efetch.fcgi?db=nuccore&id=NC_020638.1&rettype=fasta
Giraffe	ASM165123v1_HiC	NC_024820.1	-	DNA Zoo	NCBI	http://www.dropbox.com/s/5m72wriz9u6tx8c/ASM165123v1_HiC.fasta.gz	https://eutils.ncbi.nlm.nih.gov/entrez/eutils/efetch.fcgi?db=nuccore&id=NC_024820.1&rettype=fasta
Harbour porpoise	ASM307100v1	NC_005280.1	-	NCBI	NCBI	ftp://ftp.ncbi.nlm.nih.gov/genomes/all/GCA/003/071/005/GCA_003071005.1_ASM307100v1/GCA_003071005.1_ASM307100v1_genomic.fna.gz	https://eutils.ncbi.nlm.nih.gov/entrez/eutils/efetch.fcgi?db=nuccore&id=NC_005280.1&rettype=fasta
Horse	EquCab2	EquCab2	v75 (GRCh37)	Ensembl	Ensembl	ftp://ftp.ensembl.org/pub/release-94/fasta/equus_caballus/dna/Equus_caballus.EquCab2.dna.toplevel.fa.gz	ftp://ftp.ensembl.org/pub/release-94/fasta/equus_caballus/dna/Equus_caballus.EquCab2.dna.toplevel.fa.gz
Human	GRCh37d5	GRCh37d5	v75 (GRCh37)	Ensembl	Ensembl	ftp://ftp.ensembl.org/pub/grch37/current/fasta/homo_sapiens/dna/Homo_sapiens.GRCh37.dna.toplevel.fa.gz	ftp://ftp.ensembl.org/pub/grch37/current/fasta/homo_sapiens/dna/Homo_sapiens.GRCh37.dna.toplevel.fa.gz
Lion	PanLeo1.0	NC_028302.1	-	NCBI	NCBI	ftp://ftp.ncbi.nlm.nih.gov/genomes/all/GCA/008/795/835/GCA_008795835.1_PanLeo1.0/GCA_008795835.1_PanLeo1.0_genomic.fna.gz	https://eutils.ncbi.nlm.nih.gov/entrez/eutils/efetch.fcgi?db=nuccore&id=NC_028302.1&rettype=fasta
Mouse	GRCm38	GRCm38	v75 (GRCh37)	Ensembl	Ensembl	ftp://ftp.ensembl.org/pub/release-102/fasta/mus_musculus/dna/Mus_musculus.GRCm38.dna.toplevel.fa.gz	ftp://ftp.ensembl.org/pub/release-102/fasta/mus_musculus/dna/Mus_musculus.GRCm38.dna.toplevel.fa.gz
Naked mole-rat	HetGla_female_1.0	HetGla_female_1.0	v99 (Jan 2020)	Ensembl	Ensembl	ftp://ftp.ensembl.org/pub/release-102/fasta/heterocephalus_glaber_female/dna/Heterocephalus_glaber_female.HetGla_female_1.0.dna.toplevel.fa.gz	ftp://ftp.ensembl.org/pub/release-102/fasta/heterocephalus_glaber_female/dna/Heterocephalus_glaber_female.HetGla_female_1.0.dna.toplevel.fa.gz
Rabbit	OryCun2	OryCun2	v99 (Jan 2020)	Ensembl	Ensembl	ftp://ftp.ensembl.org/pub/release-102/fasta/oryctolagus_cuniculus/dna/Oryctolagus_cuniculus.OryCun2.0.dna.toplevel.fa.gz	ftp://ftp.ensembl.org/pub/release-102/fasta/oryctolagus_cuniculus/dna/Oryctolagus_cuniculus.OryCun2.0.dna.toplevel.fa.gz
Rat	Rnor_6.0	Rnor_6.0	v99 (Jan 2020)	Ensembl	Ensembl	ftp://ftp.ensembl.org/pub/release-102/fasta/rattus_norvegicus/dna/Rattus_norvegicus.Rnor_6.0.dna.toplevel.fa.gz	ftp://ftp.ensembl.org/pub/release-102/fasta/rattus_norvegicus/dna/Rattus_norvegicus.Rnor_6.0.dna.toplevel.fa.gz
Ring-tailed lemur	LemCat_v1_BIUU	NC_004025.1	-	NCBI	NCBI	ftp://ftp.ncbi.nlm.nih.gov/genomes/all/GCA/004/024/665/GCA_004024665.1_LemCat_v1_BIUU/GCA_004024665.1_LemCat_v1_BIUU_genomic.fna.gz	https://eutils.ncbi.nlm.nih.gov/entrez/eutils/efetch.fcgi?db=nuccore&id=NC_004025.1&rettype=fasta
Tiger	PanTig1.0	NC_010642.1	v99 (Jan 2020)	Ensembl	NCBI	ftp://ftp.ensembl.org/pub/release-102/fasta/panthera_tigris_altaica/dna/Panthera_tigris_altaica.PanTig1.0.dna.toplevel.fa.gz	https://eutils.ncbi.nlm.nih.gov/entrez/eutils/efetch.fcgi?db=nuccore&id=NC_010642.1&rettype=fasta
