## Supplementary Table 6 for "Somatic mutation rates scale with lifespan across mammals"

### Sheet: 2020-01-11_Suppl_Table_F_v1
Species	Adult mass (g) [AnAge]	Metabolic rate (W) [AnAge]	Litter/Clutch size [AnAge]	Female sexual maturity (days) [AnAge]	Maximum longevity (y) [AnAge]	Lifespan_50 (y) [Species 360/Human Mortality Database]	Lifespan_80_lower (y) [Species 360/Human Mortality Database]	Lifespan_80 (y) [Species 360/Human Mortality Database]	Lifespan_80_upper (y) [Species 360/Human Mortality Database]	Lifespan_90 (y) [Species 360/Human Mortality Database]	Number of lifespan records [Species 360/Human Mortality Database]	Published maximum mortality estimates (y)	References for maximum mortality estimates
Black-and-white colobus	9950	17.037	1	1461	35	15.4415	22.5873	24.3504	26.1985	28.7666	550	35,33.85,35,24,33.9,33.43333333,26,24.5,24,29	PMID:31004061,PMID:31004061,PMID:31004061,PMID:31004061,PMID:31004061,PMID:31004061,PMID:31004061,PMID:31004061,PMID:31004061,Google
Cat	3900	NA	4	289	30	16.0904	17.4757	18.7187	NA	19.5702	601	30,19,17.8,19.13333333,19,15,34,20	PMID:31004061,PMID:31004061,PMID:31004061,PMID:31004061,PMID:31004061,PMID:31004061,PMID:31004061,Google
Cow	750000	306.77	1	548	20	11.7016	19.05	20.1013	21.8946	25.3525	941	20,20,20,20,25	PMID:31004061,PMID:31004061,PMID:31004061,PMID:31004061,Google
Dog	40000	NA	6	510	24	11.7399	15.0801	15.2608	15.5346	18.5024	5978	24,14,29.5,20.6,20.6,24,20.04166667,18.46666667,16,20,20,13	PMID:31004061,PMID:31004061,PMID:31004061,PMID:31004061,PMID:31004061,PMID:31004061,PMID:31004061,PMID:31004061,PMID:31004061,PMID:31004061,PMID:31004061,Google
Ferret	809	NA	7.5	312	11.1	6.41478	7.51814	7.84942	8.0794	9.41273	821	11.1,11.1,11.1,14,14,11.05833333,14,10	PMID:31004061,PMID:31004061,PMID:31004061,PMID:31004061,PMID:31004061,PMID:31004061,PMID:31004061,Google
Giraffe	800000	NA	1	1278	39.5	15.5592	22.3956	24.1287	24.9774	27.5784	1058	39.5,36.16666667,36.3,39.5,39.5,28,36.2,28,26	PMID:31004061,PMID:31004061,PMID:31004061,PMID:31004061,PMID:31004061,PMID:31004061,PMID:31004061,PMID:31004061,Google
Horse	300000	NA	1	914	57	24.4791	30.5051	31.5346	33.4428	NA	4887	57,57,62,57,36.26666667,50,30	PMID:31004061,PMID:31004061,PMID:31004061,PMID:31004061,PMID:31004061,PMID:31004061,Google
Human	62035	82.78	1	4745	122.5	72	NA	83.6667	NA	87.6667	1100756	122.5,122.5,122.5,122.5,116,100,115	PMID:31004061,PMID:31004061,PMID:31004061,PMID:31004061,PMID:31004061,PMID:31004061,Google
Lion	175000	94.58	3	1095	27	16.7447	20.2382	20.6434	20.9747	23.6769	4214	27,27,30,28,30,25,30,30,24,30	PMID:31004061,PMID:31004061,PMID:31004061,PMID:31004061,PMID:31004061,PMID:31004061,PMID:31004061,PMID:31004061,PMID:31004061,Google
Mouse	20.5	0.271	7	42	4	1.90554	3.39493	3.68241	4.5859	4.5859	307	4,4,3.991666667,6,6,4,4,6,3.287671	PMID:31004061,PMID:31004061,PMID:31004061,PMID:31004061,PMID:31004061,PMID:31004061,PMID:31004061,PMID:31004061,Google
Naked mole-rat	35	0.128	7	228	31	10.4449	20.7693	25.347	NA	NA	1446	31,5,5,10,30	PMID:31004061,PMID:31004061,PMID:31004061,PMID:31004061,Google
Rabbit	1800	7.395	5	730	9	5.93566	8.72279	9.13347	9.53593	11.3456	2691	9,10,18,7.9,18	PMID:31004061,PMID:31004061,PMID:31004061,PMID:31004061,Google
Rat	300	1.404	9.9	90	3.8	2.20397	2.705	2.7488	2.80356	3.00068	1456	3.8,3.491666667,5,5,5,4	PMID:31004061,PMID:31004061,PMID:31004061,PMID:31004061,PMID:31004061,Google
Ring-tailed lemur	2555	NA	1.1	595	37.3	17.4456	26.9541	27.9726	28.7584	31.8029	8403	37.3,37.3,37.26666667,33,16,17.88333333,28.3,28.3,10,20,26,20	PMID:31004061,PMID:31004061,PMID:31004061,PMID:31004061,PMID:31004061,PMID:31004061,PMID:31004061,PMID:31004061,PMID:31004061,PMID:31004061,PMID:31004061,Google
Tiger	119700	133.859	2.5	1268	26.3	16.4627	19.1266	19.3813	19.6058	20.8186	4179	26.3,26.25,26.3,26.3,26.2,26.3,26,16	PMID:31004061,PMID:31004061,PMID:31004061,PMID:31004061,PMID:31004061,PMID:31004061,PMID:31004061,Google
