## Supplementary Table 7 for "Somatic mutation rates scale with lifespan across mammals"

### Sheet: Sheet1
Species	Intestinal Stem Cell Division Time (Hours)	Lifespan (years)	Number Of Cell Divisions By End Of Lifespan	Mutations per Cell Division (Muts per year/Divisions per year)	Division Rate Reference
Mouse	24	3.7	1351	2.18	PMID: 20887898
Rat	50.5	2.8	486	3.83	PMID: 37647
Human	48-72	83.6	10171-15257	0.26-0.39	PMID: 1316306
Human	132-264	83.6	2774-5548	0.71-1.42	PMID: 10688867
